# A genome-wide CRISPR-Cas9 screen identifies TGN46 as a host determinant for H-1PV susceptibility in pancreatic adenocarcinoma

**DOI:** 10.64898/2026.03.06.710102

**Authors:** Guillaume Labrousse, Nina Suarez, Adèle Nevot, Naïma Hanoun, Nelson Dusetti, Louis Buscail, Claudio Murgia, Pierre Cordelier

## Abstract

Pancreatic ductal adenocarcinoma (PDAC) remains a highly lethal malignancy with limited response to current therapeutic strategies. Oncolytic viruses such as the rat protoparvovirus H-1PV represent promising alternatives; however, their clinical development is hindered by an incomplete understanding of virus-host interactions that determine tumor susceptibility. Here, we conducted a genome-scale CRISPR-Cas9 knockout screen in primary PDAC cultures to identify host determinants of viral infection and cytotoxicity. The screen confirmed the central role of the sialylation pathway in mediating susceptibility to H-1PV and uncovered several additional genes involved in vesicular trafficking and protein recycling. Among these candidates, *TGOLN2*, encoding the transmembrane protein TGN46, emerged as a critical host factor. Functional analyses demonstrate that TGN46 supports efficient H-1PV infection, replication, and virus-induced cytotoxicity in pancreatic cancer cells. TGN46 colocalizes with viral particles at the cell surface and facilitates their internalization through dynamin-dependent endocytosis. Molecular studies further indicate that the luminal N-terminal domain of TGN46 interacts with the viral capsid. *In vivo*, *TGOLN2* expression in essential to H-1PV-mediated antitumor activity in experimental models. Collectively, these findings identify TGN46 as a membrane-associated entry factor required for optimal H-1PV infection in PDAC cells. This work refines the mechanistic understanding of H-1PV tropism and provides a rationale for exploring host determinants of viral susceptibility as candidate biomarkers to guide parvovirus-based virotherapy.
