## Supplemental table for "A genome-wide CRISPR-Cas9 screen identifies TGN46 as a host determinant for H-1PV susceptibility in pancreatic adenocarcinoma"

### Sheet: NGS barcoding oligonucleotides
Name	Function	Sample	Sequence (part I)	Sequence (part II - barcode)	Sequence (part III)	Size (bp)
NGS-Lib-F1	Diversity	All	5'-AATGATACGGCGACCACCGAGATCTACACTCTTTCCCTACACGACGCTCTTCCGATCT	TAAGTAGAG	GCTTTATATATCTTGTGGAAAGGACGAAACACC-3'	100
NGS-Lib-F2	Diversity	All	"	ATCATGCTTA	"	101
NGS-Lib-F3	Diversity	All	"	GATGCACATCT	"	102
NGS-Lib-F4	Diversity	All	"	CGATTGCTCGAC	"	103
NGS-Lib-F5	Diversity	All	"	TCGATAGCAATTC	"	104
NGS-Lib-F6	Diversity	All	"	ATCGATAGTTGCTT	"	105
NGS-Lib-F7	Diversity	All	"	GATCGATCCAGTTAG	"	106
NGS-Lib-F8	Diversity	All	"	CGATCGATTTGAGCCT	"	107
NGS-Lib-F9	Diversity	All	"	ACGATCGATACACGATC	"	108
NGS-Lib-F10	Diversity	All	"	TACGATCGATGGTCCAGA	"	109
NGS-Lib-R1	Indexing	NI	5'-CAAGCAGAAGACGGCATACGAGAT	TCGCCTTG	GTGACTGGAGTTCAGACGTGTGCTCTTCCGATCTCCGACTCGGTGCCACTTTTTCAA-3'	89
NGS-Lib-R2	Indexing	NI	"	ATAGCGTC	"	89
NGS-Lib-R3	Indexing	H-1PV	"	GAAGAAGT	"	89
NGS-Lib-R4	Indexing	H-1PV	"	ATTCTAGG	"	89
