## Supplemental table for "A genome-wide CRISPR-Cas9 screen identifies TGN46 as a host determinant for H-1PV susceptibility in pancreatic adenocarcinoma"

### Sheet: sgRNAs
Target gene	GeckoV2 Reference	Orientation	Overhang	Protospacer sequence	Size (bp)
Human non-targeting 1	HGLibA_65116	Fwd	5'-CACC	GCAGTCGTTTCTATGGGATCT-3'	21
"	"	Rev	5'-AAAC	AGATCCCATAGAAACGACTGC-3'	21
Human non-targeting 2	HGLibA_64804	Fwd	5'-CACC	GATTCATGCGCCGCCTCCTCT-3'	21
"	"	Rev	5'-AAAC	AGAGGAGGCGGCGCATGAATC-3'	21
ACTL7B	HGLibA_00629	Fwd	5'-CACC	GCTTGCGGGTGTCGCCAGCGT-3'	21
"	"	Rev	5'-AAAC	ACGCTGGCGACACCCGCAAGC-3'	21
CMAS	HGLibA_10179	Fwd	5'-CACC	GTGAGACGCCATCAGTTTCGA-3'	21
"	"	Rev	5'-AAAC	TCGAAACTGATGGCGTCTCAC-3'	21
COG1	HGLibA_10471	Fwd	5'-CACC	GTGTTGGCTGGAACTCGACGA-3'	21
"	"	Rev	5'-AAAC	TCGTCGAGTTCCAGCCAACAC-3'	21
COG3	HGLibA_10477	Fwd	5'-CACC	GCTGTTCACAGGCTTCATGT-3'	20
"	"	Rev	5'-AAAC	ACATGAAGCCTGTGAACAGC-3'	20
COG4	HGLibA_10478	Fwd	5'-CACC	GTCTAGGGATTGCCCGCATTG-3'	21
"	"	Rev	5'-AAAC	CAATGCGGGCAATCCCTAGAC-3'	21
COPE	HGLibB_10690	Fwd	5'-CACC	GTAGTCAGCAAACATGCGCA-3'	20
"	"	Rev	5'-AAAC	TGCGCATGTTTGCTGACTAC-3'	20
CORO7	HGLibA_10792	Fwd	5'-CACC	GCCTTCAACTCCGACCGTCC-3'	20
"	"	Rev	5'-AAAC	GGACGGTCGGAGTTGAAGGC-3'	20
GAD2	HGLibA_18414	Fwd	5'-CACC	GTACGCGTTTCTCCATGCAAC-3'	21
"	"	Rev	5'-AAAC	GTTGCATGGAGAAACGCGTAC-3'	21
GOSR1	HGLibA_19685	Fwd	5'-CACC	GTCAATACCTACTTTCGAAGG-3'	21
"	"	Rev	5'-AAAC	CCTTCGAAAGTAGGTATTGAC-3'	21
LAMC1	HGLibA_25967	Fwd	5'-CACC	GCTCGTCCGTGCACTCGTCCA-3'	21
"	"	Rev	5'-AAAC	TGGACGAGTGCACGGACGAGC-3'	21
MSLN	HGLibB_30179	Fwd	5'-CACC	GCCAACCCACCTAACATTTCC-3'	21
"	"	Rev	5'-AAAC	GGAAATGTTAGGTGGGTTGGC-3'	21
PTAR1	HGLibA_39248	Fwd	5'-CACC	GATACCTCACGTTCCATGCAG-3'	21
"	"	Rev	5'-AAAC	CTGCATGGAACGTGAGGTATC-3'	21
RAB1B	HGLibB_39782	Fwd	5'-CACC	GCCTACGCCAACGTGAAGCAG-3'	21
"	"	Rev	5'-AAAC	CTGCTTCACGTTGGCGTAGGC-3'	21
SEC61B	HGLibA_43254	Fwd	5'-CACC	GTCCTTACCTCTGCCGGACAG-3'	21
"	"	Rev	5'-AAAC	CTGTCCGGCAGAGGTAAGGAC-3'	21
SLC35A1	HGLibB_44893	Fwd	5'-CACC	GTATAACTTCTGTGATACACA-3'	21
"	"	Rev	5'-AAAC	TGTGTATCACAGAAGTTATAC-3'	21
SLC35A2	HGLibA_44949	Fwd	5'-CACC	GTACATATCCCTAGCTGTGC-3'	20
"	"	Rev	5'-AAAC	GCACAGCTAGGGATATGTAC-3'	20
ST3GAL4	HGLibA_47247	Fwd	5'-CACC	GTCTGCTTACGAGCTGCCCTA-3'	21
"	"	Rev	5'-AAAC	TAGGGCAGCTCGTAAGCAGAC-3'	21
TGOLN2	HGLibB_49215	Fwd	5'-CACC	GTTACCTTCTGGTCCAAACGT-3'	21
"	"	Rev	5'-AAAC	ACGTTTGGACCAGAAGGTAAC-3'	21
UNC50	HGLibB_52946	Fwd	5'-CACC	GTTCTGATAGCAACTTTAATG-3'	21
"	"	Rev	5'-AAAC	CATTAAAGTTGCTATCAGAAC-3'	21
VPS51	HGLibA_53804	Fwd	5'-CACC	GGTGGGGCTCCTGTACGAAG-3'	20
"	"	Rev	5'-AAAC	CTTCGTACAGGAGCCCCACC-3'	20
VPS54	HGLibA_53813	Fwd	5'-CACC	GCAGTGACTTAAATAGACCAC-3'	21
"	"	Rev	5'-AAAC	GTGGTCTATTTAAGTCACTGC-3'	21
