## Supplemental table for "A genome-wide CRISPR-Cas9 screen identifies TGN46 as a host determinant for H-1PV susceptibility in pancreatic adenocarcinoma"

### Sheet: TGN46 mutagenesis oligonucleoti
Oligo #	Orientation	Sequence	Size (bp)
01	Fwd	5'-CTAGCGCCACCATGCGGTTCGTGGTTGCCTTGGTCCTCCTGAACGTCGCAGCGGCGGGA-3'	65
02	Rev	5'-CGGCTCCCGCCGCTGCGACGTTCAGGAGGACCAAGGCAACCACGAACCGCATGGTGGCG-3'	65
01'	Fwd	5'-GCCGTGCCGCTCTTGGACTACAAGGACGACGATGACAAGGGAGGTGGCGGATCCACCGGTA-3'	67
02'	Rev	5'-CGCGTACCGGTGGATCCGCCACCTCCCTTGTCATCGTCGTCCTTGTAGTCCAAGAGCGGCA-3'	67
03	Fwd	5'-AAAGCTAGCGCCACCATGCGGTTCGTGGTTGCCTTGGTCCTCCTGAACGTCGCAGCGGCGGGAGCCGTGCCGCTCTTGGTGAGCAAGGGCGAGGAGCT-3'	104
04	Rev	5'-TTTACGCGTACCGGTGGATCCGCCACCTCCCTTGTACAGCTCGTCCATGC-3'	56
05	Fwd	5'-CCACCGGTCGCCACCATGGTGAGCAAGGGCGAGGA-3'	41
06	Rev	5'-TTTACGCGTTTACTTGTACAGCTCGTCCATGC-3'	38
07	Fwd	5'-AAAACCGGTGCCACCGAAAGCGTCAAGCA-3'	35
08	Rev	5'-TTTACGCGTTTAGGACTTCTGGTCCAAAC-3'	35
09	Rev	5'-GCAAGCTGGTTTGTGTCAGCAGAGCCTCCAGGCCGTTGGC-3'	46
10	Fwd	5'-GCCAACGGCCTGGAGGCTCTGCTGACACAAACCAGCTTGC-3'	46
11	Rev	5'-AAGAAGTGGCTGCTCTCCGCTGTGTCAGCCTTGGGGAGCT-3'	46
12	Fwd	5'-AGCTCCCCAAGGCTGACACAGCGGAGAGCAGCCACTTCTT-3'	46
13	Fwd	5'-CGGGAGCCGTGCCGCTCTTGGCCACCGAAAGCGTCAAGCA-3'	46
14	Rev	5'-CGACCGGTGGATCCCCGGACTTCTGGTCCAAACGTT-3'	42
15	Rev	5'-TTTACGCGTTTACTTGTCATCGTCGTCCTTGTAGTCGGACTTCTGGTCCAAACGTTG-3'	63
16	Fwd	5'-AAAGCTAGCGCCACCATGCGGTTCGTGGTTGCCTTGGTCCTCCTGAACGTCGCAGCGGCGGGAGCCGTGCCGCTCTTG-3'	84
17	Fwd	5'-CGGGAGCCGTGCCGCTCTTGCAACGGCCTGGAGGCTCT-3'	44
