## Supplemental table for "A genome-wide CRISPR-Cas9 screen identifies TGN46 as a host determinant for H-1PV susceptibility in pancreatic adenocarcinoma"

### Sheet: Antibodies
Type	Target	Conjugate	Species	Supplier	Reference	Dilution (WB)	Dilution (IF)
Primary	CHC	-	mouse	Invitrogen	MA1-065	-	1:500
Primary	EEA1	-	mouse	Cell Signaling	48453S	-	1:500
Primary	FLAG	-	mouse	Sigma-Aldrich	F1804	-	1:500 - 1:1000
Primary	GAPDH	-	rabbit	Cell Signaling	5174	1:1000	-
Primary	GFP	-	goat	Novus Biological	NB100-1770SS	-	1:500 - 1:1500
Primary	GFP	-	mouse	Santa-Cruz	SC-9996	1:1000	-
Primary	H-1 Capsid	-	rabbit	Dr Jürg Nüesh	N/A	1:2000	1:500 - 1:1000
Primary	H-1 NS1	-	rabbit	Dr Jürg Nüesh	N/A	1:5000	1:500 - 1:1000
Primary	H-1 Viral Protein (VP)	-	rabbit	Dr Jürg Nüesh	N/A	1:2000	1:500
Primary	HSP90	-	rabbit	Cell Signaling	4874	1:1000	-
Primary	LAMP1	-	mouse	Cell Signaling	15665	-	1:500
Primary	LGALS1	-	rabbit	Abcam	Ab138513	1:5000	-
Primary	Rab5A	-	mouse	Cell Signaling	46449	-	1:500
Primary	TGN46	-	mouse	Invitrogen	MA3-063	-	1:1000
Primary	TGN46	-	rabbit	Abcam	ab271183	1:1000	-
Primary	TGN46	-	rabbit	Sigma-Aldrich	T7576	1:2000	-
Secondary	Anti-goat IgG	Alexa-488	donkey	Invitrogen	A11055	-	1:1000
Secondary	Anti-mouse IgG	Alexa-488	goat	Invitrogen	A11001	-	1:1000
Secondary	Anti-mouse IgG	Alexa-555	donkey	Invitrogen	A31570	-	1:1000
Secondary	Anti-mouse IgG	Alexa-555	goat	Invitrogen	A21127	-	1:1000
Secondary	Anti-mouse IgG	Alexa-647	donkey	Invitrogen	A31571	-	1:1000
Secondary	Anti-mouse IgG	Alexa-647	goat	Invitrogen	A21235	-	1:1000
Secondary	Anti-mouse IgG	HRP	horse	Cell Signaling	7076	1:1000	-
Secondary	Anti-rabbit IgG	Alexa-488	goat	Invitrogen	A11008	-	1:1000
Secondary	Anti-rabbit IgG	Alexa-555	goat	Invitrogen	A21428	-	1:1000
Secondary	Anti-rabbit IgG	Alexa-568	donkey	Invitrogen	A10042	-	1:1000
Secondary	Anti-rabbit IgG	HRP	goat	Cell Signaling	7074	1:1000	-
